# A pharmacological interactome platform for discovery of pain mechanisms and targets

**DOI:** 10.1101/2020.04.14.041715

**Authors:** Andi Wangzhou, Candler Paige, Sanjay V Neerukonda, Gregory Dussor, Pradipta R Ray, Theodore J Price

## Abstract

Cells communicate with each other through ligand and receptor interactions. In the case of the peripheral nervous system, these ligand-receptor interactions shape sensory experience. In disease states, such as chronic pain, these ligand-receptor interactions can change the excitability of target neurons augmenting nociceptive input to the CNS. While the importance of these cell to neuron interactions are widely acknowledged, they have not been thoroughly characterized. We sought to address this by cataloging how peripheral cell types interact with sensory neurons in the dorsal root ganglion (DRG) using RNA sequencing datasets. Using single cell sequencing datasets from mouse we created a comprehensive interactome map for how mammalian sensory neurons interact with 42 peripheral cell types. We used this knowledge base to understand how specific cell types and sensory neurons interact in disease states. In mouse datasets, we created an interactome of colonic enteric glial cells in the naïve and inflamed state with sensory neurons that specifically innervate this tissue. In human datasets, we created interactomes of knee joint macrophages from rheumatoid arthritis patients and pancreatic cancer samples with human DRG. Collectively, these interactomes highlight ligand-receptor interactions in mouse models and human disease states that reflect the complexity of cell to neuron signaling in chronic pain states. These interactomes also highlight therapeutic targets, such as the epidermal growth factor receptor (*EGFR*), which was a common interaction point emerging from our studies.
