## Supplementary Table 4 for "A pharmacological interactome platform for discovery of pain mechanisms and targets"

### Sheet: Sheet0
Sheet No.	content
Sheet1	interactome between differentially expressed ligands in DNBS treated enteric glia and paired receptors enriched in one of these 7 cell-types
Sheet2	ligand-receptor pairs that did not show any DRG neuron enrichment for any of the 7 cell types
Ligand categoreis	Full Category Name
CAM	Cell-Adhesion Molecule
Complement
Cytokine/Chemokine
ECM	Extra-Cellular Matrix
GF	Growth Factor
Enzyme
LBP	Lipid Binding Protein
IBP	Ion Binding Protein
Peptide
Secreted Enzyme
Ig	Immunoglobulin
Secreted Protein
Receptor categories	Full Category Name
CAM	Cell-Adhesion Molecule
Receptor Binding
Cytokine Receptor
ECM	Extra-Cellular Matrix
GF Receptor	Growth Factor Receptor
Tetraspanin
Lipoprotein receptor
Ion Channel
GPCR	G-Protein Coupled Receptor
RK	Receptor Kinase
PTP	Protein Tyrosine Phosphatase
Transporter
Enzyme
Miscellaneous

### Sheet: Sheet1
ligand	ligand_type	naïve_1	naïve_2	naïve_3	DNBS_1	DNBS_2	DNBS_3	receptor	receptor_type	neuron_type	mNP	mNFa	mNFb	mPEPa	mPEPb	pNF	pPEP
ADAM9	ECM	22.583	39.8426	33.7249	64.1782	55.8852	60.7691	ITGB5	CAM	pNF	0.0101807	0.0180371	0.0266559	0.028169	0.0249459	0.0751014	0.0613247
ARTN	GF	6.84696	1.68167	6.31049	35.3839	44.3904	58.4974	GFRA1	co-receptor	mNP	1.39679	1.14987	0.901392	0.453205	0.132078	1.48064	0.147135			Expression level of colon glial cells are shown as RPM, and expression level of neurons are shown as 90th percentile normalized RPM
ARTN	GF	6.84696	1.68167	6.31049	35.3839	44.3904	58.4974	GFRA3	co-receptor	mPEPb	0.813184	0.0458886	0.853983	3.40871	13.5178	0.000327097	10.8662
B2M	cytokine	3451.11	2548.12	2253.47	1327.83	1515.72	410.618	HFE	co-receptor	pNF	0.0203614	0.00344828	0.203492	0.0958273	0.0964573	0.238519	0.203221
BDNF	cytokine	0	2.45782	6.00014	19.4827	49.8108	23.4747	NTRK2	RK	mNFa	0.337999	8.77162	0.728781	0.45439	0.580794	5.71314	0.962334
COL14A1	ECM	42.283	39.3252	65.4843	23.637	6.91556	21.7709	CD44	CAM	mNP	9.61441	0.53183	1.07456	2.90615	4.91569	2.35863	5.95599
COL1A1	ECM	103.425	85.2477	190.66	264.162	323.349	439.014	CD44	CAM	mNP	9.61441	0.53183	1.07456	2.90615	4.91569	2.35863	5.95599
COL1A1	ECM	103.425	85.2477	190.66	264.162	323.349	439.014	DDR2	RK	mNFb	0.00890812	0.00848806	0.280042	0.0431749	0.0452893	0.0827555	0.0294491
COL1A1	ECM	103.425	85.2477	190.66	264.162	323.349	439.014	ITGA11	CAM	mNFb	0.0430135	0.00159151	0.257363	0.0126366	0.0118348	0.0155044	0.0150554
COL5A1	ECM	299.224	354.832	255.627	435.351	424.186	425.384	SDC3	CAM	mPEPb	0.865615	0.306631	0.616627	0.696591	1.11026	0.259061	0.909557
CSPG5	GF	19.5799	27.9416	20.1729	7.306	5.2334	3.97555	GPC6	CAM	pNF	0.0226521	0.113263	0.112526	0.1727	0.1291	0.411226	0.172944
CSPG5	GF	19.5799	27.9416	20.1729	7.306	5.2334	3.97555	NCAN	CAM	pNF	0.00789005	0.145889	0.0998509	0.100303	0.038289	0.162894	0.0225004
CSPG5	GF	19.5799	27.9416	20.1729	7.306	5.2334	3.97555	SDC3	CAM	mPEPb	0.865615	0.306631	0.616627	0.696591	1.11026	0.259061	0.909557
CSPG5	GF	19.5799	27.9416	20.1729	7.306	5.2334	3.97555	VCAN	ECM	mPEPb	0.0621023	0.0061008	0.0215608	0.195077	0.631962	0.0225697	0.344896
CYR61	CAM	73.755	36.0912	155.59	393.378	338.302	193.098	CAV1	co-receptor	mNP	0.990328	0.00477454	0.00726979	0.0111886	0.115756	0.00752322	0.00121326
CYR61	CAM	73.755	36.0912	155.59	393.378	338.302	193.098	ITGB5	CAM	pNF	0.0101807	0.0180371	0.0266559	0.028169	0.0249459	0.0751014	0.0613247
EDIL3	GF	116.879	107.756	99.2092	58.0182	25.7932	70.8027	ITGB5	CAM	pNF	0.0101807	0.0180371	0.0266559	0.028169	0.0249459	0.0751014	0.0613247
EFNA2	CAM	12.6128	13.9708	13.8624	3.43812	4.67268	5.67936	EPHA5	RK	mPEPa	0.0389412	0.0100796	0.468684	0.731078	0.195235	0.475991	0.284454
EFNA2	CAM	12.6128	13.9708	13.8624	3.43812	4.67268	5.67936	EPHA6	RK	pNF	0.000509035	0.257029	0.0224307	0.0434382	0.000928218	0.362423	0.00750014
EFNA2	CAM	12.6128	13.9708	13.8624	3.43812	4.67268	5.67936	EPHA8	RK	mPEPb	0.0043268	0	0.00571642	0.0451494	0.11595	0.00542981	0.0413611
EFNB1	CAM	19.0994	16.8167	15.0004	23.637	21.8681	27.6395	EPHA6	RK	pNF	0.000509035	0.257029	0.0224307	0.0434382	0.000928218	0.362423	0.00750014
EFNB1	CAM	19.0994	16.8167	15.0004	23.637	21.8681	27.6395	EPHB6	RK	mNFb	0.214049	0.0633952	0.642538	0.515598	0.127127	0.0671202	0.0609938
FARP2	CAM	16.8171	12.6772	12.1037	4.01113	2.80361	2.65037	PLXNA3	co-receptor	mPEPb	0.0671927	0.107958	0.285262	0.194156	0.462562	0.36903	0.32201
FARP2	CAM	16.8171	12.6772	12.1037	4.01113	2.80361	2.65037	PLXNA4	co-receptor	mNFb	0.0842454	0.993369	1.38269	1.13005	0.926168	0.433011	0.862902
FGF1	GF	23.7842	27.5535	29.2765	17.6203	17.9431	21.9602	CD44	CAM	mNP	9.61441	0.53183	1.07456	2.90615	4.91569	2.35863	5.95599
FGF1	GF	23.7842	27.5535	29.2765	17.6203	17.9431	21.9602	FGFR1	RK	mNFb	0.235683	1.04934	1.71151	0.448993	0.434522	0.549784	0.338609
FGF1	GF	23.7842	27.5535	29.2765	17.6203	17.9431	21.9602	NRP1	GF receptor	mNFa	0.139221	2.65968	2.04287	1.09227	0.966623	0.0180557	0.0684939
FGF11	GF	13.2134	6.46796	12.621	4.01113	1.96253	2.65037	FGFR1	RK	mNFb	0.235683	1.04934	1.71151	0.448993	0.434522	0.549784	0.338609
FGF7	GF	0.120122	4.52757	3.82768	8.30878	9.62572	17.2274	FGFR1	RK	mNFb	0.235683	1.04934	1.71151	0.448993	0.434522	0.549784	0.338609
FGF7	GF	0.120122	4.52757	3.82768	8.30878	9.62572	17.2274	NRP1	GF receptor	mNFa	0.139221	2.65968	2.04287	1.09227	0.966623	0.0180557	0.0684939
GAL	NP	412.98	327.925	205.763	1592.28	2706.98	1142.69	GALR1	GPCR	mNFb	0.0478493	0.0262599	1.34622	1.0154	0.543704	0.0949235	0.0216732
GAL	NP	412.98	327.925	205.763	1592.28	2706.98	1142.69	GALR2	GPCR	mPEPb	0.00814457	0.00238727	0.00453585	0.00276425	0.0778543	0.00516813	0.023824
GAL	NP	412.98	327.925	205.763	1592.28	2706.98	1142.69	GPR151	GPCR	mPEPb	0.0516671	0.424403	0.127501	0.229564	0.253055	0.0550831	0.165113
GDNF	GF	4.68476	7.76155	2.06901	67.1865	69.8098	78.5645	GFRA1	co-receptor	mNP	1.39679	1.14987	0.901392	0.453205	0.132078	1.48064	0.147135
GDNF	GF	4.68476	7.76155	2.06901	67.1865	69.8098	78.5645	GFRA2	co-receptor	mNP	3.50445	0.48382	0.0484031	0.0204028	0.0523283	0.0108596	0.0247063
GPC3	CAM	37.8385	30.7875	54.4151	11.4604	9.99953	12.8732	CD81	tetraspanin	mNFa	0.495291	6.11592	1.15956	0.478083	0.499691	4.70666	0.764407
HBEGF	GF	52.0129	61.3162	163.142	217.604	327.742	200.86	CD44	CAM	mNP	9.61441	0.53183	1.07456	2.90615	4.91569	2.35863	5.95599
HBEGF	GF	52.0129	61.3162	163.142	217.604	327.742	200.86	CD82	tetraspanin	mNP	2.8142	0.0350133	0.616379	0.206792	0.182588	0.329125	0.168753
HBEGF	GF	52.0129	61.3162	163.142	217.604	327.742	200.86	PRLR	cytokine receptor	mNFb	0.021634	0.00503979	0.265813	0.169672	0.0326423	0.0122988	0.0193018
HEPACAM	CAM	51.5324	40.6188	40.0354	13.3227	3.45778	11.7373	CAV1	co-receptor	mNP	0.990328	0.00477454	0.00726979	0.0111886	0.115756	0.00752322	0.00121326
HEPACAM	CAM	51.5324	40.6188	40.0354	13.3227	3.45778	11.7373	CDH1	CAM	mNP	2.66404	0.257294	0.0938859	0.0409372	0.083617	0.0481486	0.0506811
HSPG2	ion binding protein	60.0611	96.2432	55.7599	147.982	183.169	306.117	SDC1	CAM	mNP	1.57776	0.519363	0.239344	0.218112	0.195699	0.0325788	0.258865
INHBA	GF	2.04208	4.52757	7.345	13.3227	24.4848	32.751	ACVR2A	RK	mNFb	0.26139	0.254907	0.415994	0.203238	0.319423	0.314732	0.311642
INHBB	GF	0.120122	0.646796	0	1.28929	2.33634	2.46106	ACVR2A	RK	mNFb	0.26139	0.254907	0.415994	0.203238	0.319423	0.314732	0.311642
LAMA1	ECM	0	0.905514	1.75866	5.87345	4.95304	5.11142	NT5E	ECM	mNP	1.81853	0.00557029	0.0171492	0.0472555	0.149366	0.0217846	0.298241
LAMA1	ECM	0	0.905514	1.75866	5.87345	4.95304	5.11142	SDC2	CAM	mPEPb	0.15042	0.0724138	0.239344	0.145321	0.359723	0.306817	0.365025
LSAMP	CAM	103.425	53.5547	86.1744	29.224	19.7187	14.9556	CNTN4	CAM	pPEP	0.0356325	0.0761273	0.0338636	0.00487034	0.0133045	0.0802041	0.321789
LSAMP	CAM	103.425	53.5547	86.1744	29.224	19.7187	14.9556	CNTN5	CAM	pNF	0.00152711	0.00795756	0.0807754	0.0581809	0.0307859	0.874591	0.185904
LSAMP	CAM	103.425	53.5547	86.1744	29.224	19.7187	14.9556	NEGR1	CAM	pNF	0.00814457	0.00424403	0.200447	0.149269	0.0968441	1.67258	0.959521
LSAMP	CAM	103.425	53.5547	86.1744	29.224	19.7187	14.9556	NTM	CAM	pPEP	0.00483584	0.0071618	0.0380887	0.0138212	0.0124536	0.0382703	0.855733
LSAMP	CAM	103.425	53.5547	86.1744	29.224	19.7187	14.9556	NTNG2	CAM	mNFa	0.029015	0.733687	0.12806	0.100566	0.0241337	0.011383	0.00121326
LSAMP	CAM	103.425	53.5547	86.1744	29.224	19.7187	14.9556	OPCML	CAM	pPEP	0.591245	0.298939	0.992917	0.712913	0.340424	0.274042	1.27817
LSAMP	CAM	103.425	53.5547	86.1744	29.224	19.7187	14.9556	THY1	CAM	mNFa	0.00814457	4.82918	3.7171	1.8402	0.250039	3.18095	1.12618
MDK	GF	164.447	148.892	183.728	75.0655	74.1087	64.934	SDC1	CAM	mNP	1.57776	0.519363	0.239344	0.218112	0.195699	0.0325788	0.258865
MDK	GF	164.447	148.892	183.728	75.0655	74.1087	64.934	SDC3	CAM	mPEPb	0.865615	0.306631	0.616627	0.696591	1.11026	0.259061	0.909557
MGLL	enzyme	110.152	134.663	116.279	74.0627	95.8834	66.6378	CNR1	GPCR	mPEPb	0.239756	0.0697613	0.825401	0.575359	2.14407	0.686118	2.11063
MGLL	enzyme	110.152	134.663	116.279	74.0627	95.8834	66.6378	TRPV1	ion channel	pPEP	1.35047	0.0472149	3.20312	7.82888	17.1971	2.87721	30.261
NECTIN1	CAM	0	1.55231	4.13803	5.58694	11.4948	10.6015	CDH1	CAM	mNP	2.66404	0.257294	0.0938859	0.0409372	0.083617	0.0481486	0.0506811
NECTIN1	CAM	0	1.55231	4.13803	5.58694	11.4948	10.6015	PVRL3	CAM	mPEPa	0.18987	0.206631	0.301852	0.655917	0.24416	0.161062	0.229912
NECTIN1	CAM	0	1.55231	4.13803	5.58694	11.4948	10.6015	PVRL4	CAM	mNFb	0.071774	0.258355	0.246862	0.151902	0.0785504	0.00791574	0.0736227
NEGR1	CAM	5.88599	8.92578	6.41394	0	2.6167	1.70381	CNTN4	CAM	pPEP	0.0356325	0.0761273	0.0338636	0.00487034	0.0133045	0.0802041	0.321789
NEGR1	CAM	5.88599	8.92578	6.41394	0	2.6167	1.70381	NTM	CAM	pPEP	0.00483584	0.0071618	0.0380887	0.0138212	0.0124536	0.0382703	0.855733
NEGR1	CAM	5.88599	8.92578	6.41394	0	2.6167	1.70381	NTNG2	CAM	mNFa	0.029015	0.733687	0.12806	0.100566	0.0241337	0.011383	0.00121326
NEGR1	CAM	5.88599	8.92578	6.41394	0	2.6167	1.70381	OPCML	CAM	pPEP	0.591245	0.298939	0.992917	0.712913	0.340424	0.274042	1.27817
NEGR1	CAM	5.88599	8.92578	6.41394	0	2.6167	1.70381	THY1	CAM	mNFa	0.00814457	4.82918	3.7171	1.8402	0.250039	3.18095	1.12618
OGN	CAM	154.357	150.186	95.3815	29.9403	20.9336	27.2609	CHST5	Enzymes	pNF	0.0325783	0.00503979	0	0.00447545	0.00437036	0.0463169	0.0231622
OMG	CAM	47.6885	29.3645	66.2084	3.43812	1.68216	5.11142	LINGO1	Ig	mNFa	0.165436	0.595491	0.119113	0.00302751	0.0794787	0.174931	0.112833
OMG	CAM	47.6885	29.3645	66.2084	3.43812	1.68216	5.11142	RTN4RL1	GPI anchored proteins	mNFa	0.780097	1.6626	0.613458	0.141372	0.110032	1.30276	0.503833
PDAP1	growth factor	86.1276	112.542	61.7601	152.71	155.974	212.597	PDGFRB	RK	mNP	0.296259	0.000530504	0.0374674	0.0275109	0.0190285	0.0541672	0.0176474
PDGFB	GF	184.147	180.715	210.936	283.645	242.045	345.684	PDGFRB	RK	mNP	0.296259	0.000530504	0.0374674	0.0275109	0.0190285	0.0541672	0.0176474
PDGFB	GF	184.147	180.715	210.936	283.645	242.045	345.684	S1PR1	GPCR	pPEP	0.0631204	0.00503979	0.0648068	0.128472	0.40714	0.111475	0.664148
PGF	GF	0	2.8459	2.58627	106.438	119.527	51.6822	NRP1	GF receptor	mNFa	0.139221	2.65968	2.04287	1.09227	0.966623	0.0180557	0.0684939
PGF	GF	0	2.8459	2.58627	106.438	119.527	51.6822	NRP2	GF receptor	mNFb	0.0180708	1.01751	2.11427	1.66276	0.508122	0.243752	0.595434
PKM	enzyme	323.129	323.915	439.665	593.505	542.591	694.586	CD44	CAM	mNP	9.61441	0.53183	1.07456	2.90615	4.91569	2.35863	5.95599
PTN	GF	366.613	356.902	552.013	173.482	107.472	109.233	SDC1	CAM	mNP	1.57776	0.519363	0.239344	0.218112	0.195699	0.0325788	0.258865
PTN	GF	366.613	356.902	552.013	173.482	107.472	109.233	SDC3	CAM	mPEPb	0.865615	0.306631	0.616627	0.696591	1.11026	0.259061	0.909557
SEMA3F	Ig	0.600611	5.95052	3.41387	13.0362	27.0081	31.0472	NRP1	GF receptor	mNFa	0.139221	2.65968	2.04287	1.09227	0.966623	0.0180557	0.0684939
SEMA3F	Ig	0.600611	5.95052	3.41387	13.0362	27.0081	31.0472	NRP2	GF receptor	mNFb	0.0180708	1.01751	2.11427	1.66276	0.508122	0.243752	0.595434
SEMA3F	Ig	0.600611	5.95052	3.41387	13.0362	27.0081	31.0472	PLXNA3	co-receptor	mPEPb	0.0671927	0.107958	0.285262	0.194156	0.462562	0.36903	0.32201
SEMA4D	Ig	24.1446	23.414	25.242	4.87066	6.4483	14.9556	MET	RK	pNF	0.0631204	0.00954907	0.0643718	0.0771357	0.0613011	0.0672511	0.0372801
TCAF1	CAM	88.6502	80.4614	76.3466	55.7261	55.0442	63.6088	TRPM8	ion channel	pNF	0.0875541	0	0.24419	0.101093	0.0078125	0.119129	0.0320962
THBS1	CAM	6.00611	19.4039	15.3107	470.162	289.986	415.918	SDC1	CAM	mNP	1.57776	0.519363	0.239344	0.218112	0.195699	0.0325788	0.258865
TNC	CAM	46.0068	95.8551	67.8637	502.824	1025.37	532.345	CNTN1	CAM	mNFa	0.328837	4.17905	2.72487	1.70093	0.0817992	2.15086	0.261402
TNC	CAM	46.0068	95.8551	67.8637	502.824	1025.37	532.345	NT5E	ECM	mNP	1.81853	0.00557029	0.0171492	0.0472555	0.149366	0.0217846	0.298241
TNC	CAM	46.0068	95.8551	67.8637	502.824	1025.37	532.345	SDC1	CAM	mNP	1.57776	0.519363	0.239344	0.218112	0.195699	0.0325788	0.258865
VGF	GF	3.2433	2.97526	3.31042	29.224	31.4939	24.4212	SCG2	cytokine receptor	pPEP	3.00865	0.354377	19.4818	25.9308	13.5648	8.11965	31.1979

### Sheet: Shee2
Ligand_gname	naïve_1	naïve_2	naïve_3	DNBS_1	DNBS_2	DNBS_3	Receptor_gname	mNP	mNFa	mNFb	mPEPa	mPEPb	pNF	pPEP
INHBA	2.04208	4.52757	7.345	13.3227	24.4848	32.751	ACVR1	0.116569	0.116711	0.152479	0.601685	0.278079	0.310022	0.529532
INHBB	0.120122	0.646796	0	1.28929	2.33634	2.46106	ACVR1	0.116569	0.116711	0.152479	0.601685	0.278079	0.310022	0.529532			Expression level of colon glial cells are shown as RPM, and expression level of neurons are shown as 90th percentile normalized RPM
INHBA	2.04208	4.52757	7.345	13.3227	24.4848	32.751	ACVR1B	0.0422499	0.0427056	0.0797813	0.0542319	0.0528697	0.0699987	0.0663983
INHBB	0.120122	0.646796	0	1.28929	2.33634	2.46106	ACVR1B	0.0422499	0.0427056	0.0797813	0.0542319	0.0528697	0.0699987	0.0663983
INHBA	2.04208	4.52757	7.345	13.3227	24.4848	32.751	ACVR2B	0.0111988	0.0127321	0.0252268	0.0105305	0.0211943	0.0238781	0.0249269
INHBB	0.120122	0.646796	0	1.28929	2.33634	2.46106	ACVR2B	0.0111988	0.0127321	0.0252268	0.0105305	0.0211943	0.0238781	0.0249269
INHBA	2.04208	4.52757	7.345	13.3227	24.4848	32.751	BAMBI	0.244591	0.0485411	0.145893	0.102935	0.396233	0.573139	0.738157
NECTIN1	0	1.55231	4.13803	5.58694	11.4948	10.6015	CADM3	1.01883	2.33289	1.64192	1.61551	1.78929	1.75075	1.49352
THY1	7.92806	14.3589	4.75873	23.064	14.7657	25.5571	CD34	0.00534487	0.182493	0.0416926	0.0111886	0.0888769	0.0104671	0.0118568
COL4A1	275.68	326.114	306.007	776.298	985.375	705.944	CD47	6.46399	1.79708	1.76886	1.52389	2.05716	2.49405	2.28357
THBS1	6.00611	19.4039	15.3107	470.162	289.986	415.918	CD47	6.46399	1.79708	1.76886	1.52389	2.05716	2.49405	2.28357
THBS2	91.1727	59.3758	76.3466	332.638	202.047	333.946	CD47	6.46399	1.79708	1.76886	1.52389	2.05716	2.49405	2.28357
TIMP1	28.5891	8.14963	27.9317	1262.36	807.813	651.233	CD63	1.37261	0.670292	0.825525	1.21785	1.71852	1.83959	2.19897
ADAM2	0	0	0	0.143255	0.0934536	0.189312	CD9	15.1621	0.650663	18.7846	31.1124	26.8903	14.3425	27.3406
HBEGF	52.0129	61.3162	163.142	217.604	327.742	200.86	CD9	15.1621	0.650663	18.7846	31.1124	26.8903	14.3425	27.3406
BMP1	23.6641	78.2623	39.8285	140.819	125.602	145.392	COL1A2	0.102571	0.00901857	0.117311	0.0610767	0.0876006	0.0371582	0.0641924
BMP1	23.6641	78.2623	39.8285	140.819	125.602	145.392	COL5A2	0.0990074	0.00238727	0.0648689	0.0512044	0.121829	0.0728771	0.0634754
BMP1	23.6641	78.2623	39.8285	140.819	125.602	145.392	COL7A1	0.0213795	0.031565	0.0159065	0.013558	0.0137686	0.0278032	0.0361771
NECTIN1	0	1.55231	4.13803	5.58694	11.4948	10.6015	CTNNA1	1.71952	1.79416	1.29874	1.36449	1.65884	0.905404	1.59389
NECTIN1	0	1.55231	4.13803	5.58694	11.4948	10.6015	CTNNB1	2.97277	1.63873	1.91202	1.93274	2.60075	1.94178	1.49198
JAML	1.32134	2.8459	0.310352	20.6287	17.5693	15.3343	CXADR	0.0213795	0.00795756	0.00571642	0.00263262	0.00491182	0.0112521	0.0135113
BDNF	0	2.45782	6.00014	19.4827	49.8108	23.4747	DDR1	0.276915	0.0787798	0.231142	0.230749	0.314008	0.147259	0.278553
COL1A1	103.425	85.2477	190.66	264.162	323.349	439.014	DDR1	0.276915	0.0787798	0.231142	0.230749	0.314008	0.147259	0.278553
COL5A2	70.1513	119.269	149.176	290.378	263.819	354.392	DDR1	0.276915	0.0787798	0.231142	0.230749	0.314008	0.147259	0.278553
GDNF	4.68476	7.76155	2.06901	67.1865	69.8098	78.5645	EDNRB	0.468058	0.132626	0.882006	0.654864	1.35837	0.291574	0.480229
INHBA	2.04208	4.52757	7.345	13.3227	24.4848	32.751	ENG	0.00839908	0.00450928	0.0180813	0.00671318	0.245243	0.0238126	0.0113605
THY1	7.92806	14.3589	4.75873	23.064	14.7657	25.5571	ENG	0.00839908	0.00450928	0.0180813	0.00671318	0.245243	0.0238126	0.0113605
EFNB1	19.0994	16.8167	15.0004	23.637	21.8681	27.6395	EPHB2	0.00229066	0.0262599	0.00310675	0.0111886	0.015625	0.00601858	0.00386037
NUCB2	27.1476	18.8864	20.3798	29.6537	33.9236	33.6975	ERAP1	0.185289	0.0596817	0.117621	0.0930631	0.113359	0.148829	0.127557
BTC	28.3488	30.0113	16.8625	102.427	199.804	147.285	ERBB2	0.0565029	0	0.0311296	0.0322496	0.0387918	0.0217192	0.00965091
EFNB1	19.0994	16.8167	15.0004	23.637	21.8681	27.6395	ERBB2	0.0565029	0	0.0311296	0.0322496	0.0387918	0.0217192	0.00965091
HBEGF	52.0129	61.3162	163.142	217.604	327.742	200.86	ERBB2	0.0565029	0	0.0311296	0.0322496	0.0387918	0.0217192	0.00965091
AREG	0	0	0.620704	25.3561	28.3164	13.2518	ERBB3	0.0310512	0.00265252	0.0557972	0.0140845	0.0355817	0.0197566	0.022721
BTC	28.3488	30.0113	16.8625	102.427	199.804	147.285	ERBB3	0.0310512	0.00265252	0.0557972	0.0140845	0.0355817	0.0197566	0.022721
IL6	0	0.258718	1.03451	19.3394	15.7937	13.8198	F3	0.456859	0.225199	0.931465	0.431749	0.494933	0.28235	0.465505
LAMA1	0	0.905514	1.75866	5.87345	4.95304	5.11142	GPC1	0.449478	1.32122	0.983596	1.02383	0.924118	0.799751	1.10109
BMP1	23.6641	78.2623	39.8285	140.819	125.602	145.392	HSPG2	0.0419954	0.0312997	0.0569156	0.0192181	0.0643951	0.0267565	0.0300557
IL6	0	0.258718	1.03451	19.3394	15.7937	13.8198	IL6ST	3.95113	0.440584	1.75165	3.74029	2.76593	0.626979	1.67843
LIF	0.120122	0.129359	0	64.7512	41.4934	25.9357	IL6ST	3.95113	0.440584	1.75165	3.74029	2.76593	0.626979	1.67843
COL1A1	103.425	85.2477	190.66	264.162	323.349	439.014	ITGA1	0.0333418	0.000530504	0.0153473	0.0275109	0.0484607	0.0172707	0.0284564
COL4A1	275.68	326.114	306.007	776.298	985.375	705.944	ITGA1	0.0333418	0.000530504	0.0153473	0.0275109	0.0484607	0.0172707	0.0284564
COL5A1	299.224	354.832	255.627	435.351	424.186	425.384	ITGA1	0.0333418	0.000530504	0.0153473	0.0275109	0.0484607	0.0172707	0.0284564
COL5A2	70.1513	119.269	149.176	290.378	263.819	354.392	ITGA1	0.0333418	0.000530504	0.0153473	0.0275109	0.0484607	0.0172707	0.0284564
LAMA1	0	0.905514	1.75866	5.87345	4.95304	5.11142	ITGA1	0.0333418	0.000530504	0.0153473	0.0275109	0.0484607	0.0172707	0.0284564
COL1A1	103.425	85.2477	190.66	264.162	323.349	439.014	ITGA2	0.00738101	0.00185676	0.00994159	0.00526524	0.0194152	0.0143923	0.025313
COL4A1	275.68	326.114	306.007	776.298	985.375	705.944	ITGA2	0.00738101	0.00185676	0.00994159	0.00526524	0.0194152	0.0143923	0.025313
HSPG2	60.0611	96.2432	55.7599	147.982	183.169	306.117	ITGA2	0.00738101	0.00185676	0.00994159	0.00526524	0.0194152	0.0143923	0.025313
LAMA1	0	0.905514	1.75866	5.87345	4.95304	5.11142	ITGA2	0.00738101	0.00185676	0.00994159	0.00526524	0.0194152	0.0143923	0.025313
TNC	46.0068	95.8551	67.8637	502.824	1025.37	532.345	ITGA2	0.00738101	0.00185676	0.00994159	0.00526524	0.0194152	0.0143923	0.025313
THBS1	6.00611	19.4039	15.3107	470.162	289.986	415.918	ITGA2B	0.0152711	0.0265252	0.055238	0.0412005	0.0517095	0.0853722	0.0713616
ADAM9	22.583	39.8426	33.7249	64.1782	55.8852	60.7691	ITGA3	1.07992	1.54218	0.502734	0.756351	1.16696	0.687623	1.06425
LAMA1	0	0.905514	1.75866	5.87345	4.95304	5.11142	ITGA3	1.07992	1.54218	0.502734	0.756351	1.16696	0.687623	1.06425
THBS1	6.00611	19.4039	15.3107	470.162	289.986	415.918	ITGA3	1.07992	1.54218	0.502734	0.756351	1.16696	0.687623	1.06425
JAML	1.32134	2.8459	0.310352	20.6287	17.5693	15.3343	ITGA4	0.00941715	0.0442971	0.0288306	0.01211	0.00262995	0.103755	0.00226107
TGM2	57.5385	115	67.4499	267.6	675.669	678.115	ITGA4	0.00941715	0.0442971	0.0288306	0.01211	0.00262995	0.103755	0.00226107
THBS1	6.00611	19.4039	15.3107	470.162	289.986	415.918	ITGA4	0.00941715	0.0442971	0.0288306	0.01211	0.00262995	0.103755	0.00226107
THBS2	91.1727	59.3758	76.3466	332.638	202.047	333.946	ITGA4	0.00941715	0.0442971	0.0288306	0.01211	0.00262995	0.103755	0.00226107
ADAM2	0	0	0	0.143255	0.0934536	0.189312	ITGA6	0.0727921	0.119363	0.0264074	0.00881927	0.0551903	0.0228313	0.00650747
ADAM9	22.583	39.8426	33.7249	64.1782	55.8852	60.7691	ITGA6	0.0727921	0.119363	0.0264074	0.00881927	0.0551903	0.0228313	0.00650747
LAMA1	0	0.905514	1.75866	5.87345	4.95304	5.11142	ITGA6	0.0727921	0.119363	0.0264074	0.00881927	0.0551903	0.0228313	0.00650747
THBS1	6.00611	19.4039	15.3107	470.162	289.986	415.918	ITGA6	0.0727921	0.119363	0.0264074	0.00881927	0.0551903	0.0228313	0.00650747
THBS2	91.1727	59.3758	76.3466	332.638	202.047	333.946	ITGA6	0.0727921	0.119363	0.0264074	0.00881927	0.0551903	0.0228313	0.00650747
LAMA1	0	0.905514	1.75866	5.87345	4.95304	5.11142	ITGA7	1.58565	1.3374	1.21113	0.66342	1.01798	0.668782	0.856505
TNC	46.0068	95.8551	67.8637	502.824	1025.37	532.345	ITGA7	1.58565	1.3374	1.21113	0.66342	1.01798	0.668782	0.856505
TNC	46.0068	95.8551	67.8637	502.824	1025.37	532.345	ITGA8	0.0043268	0.0206897	0.00422518	0.00697644	0.0360071	0.000196258	0.00534936
ADAM2	0	0	0	0.143255	0.0934536	0.189312	ITGA9	0.00483584	0.0838196	0.0547409	0.000394893	0.0256807	0.0864189	0.0157172
TGM2	57.5385	115	67.4499	267.6	675.669	678.115	ITGA9	0.00483584	0.0838196	0.0547409	0.000394893	0.0256807	0.0864189	0.0157172
TNC	46.0068	95.8551	67.8637	502.824	1025.37	532.345	ITGA9	0.00483584	0.0838196	0.0547409	0.000394893	0.0256807	0.0864189	0.0157172
CYR61	73.755	36.0912	155.59	393.378	338.302	193.098	ITGAM	0.00483584	0.00132626	0.00627563	0.000658155	0.00715501	0.0244668	0.0119671
THY1	7.92806	14.3589	4.75873	23.064	14.7657	25.5571	ITGAM	0.00483584	0.00132626	0.00627563	0.000658155	0.00715501	0.0244668	0.0119671
ADAM9	22.583	39.8426	33.7249	64.1782	55.8852	60.7691	ITGAV	0.114278	0.0511936	0.125761	0.077399	0.157913	0.0817088	0.110076
COL1A1	103.425	85.2477	190.66	264.162	323.349	439.014	ITGAV	0.114278	0.0511936	0.125761	0.077399	0.157913	0.0817088	0.110076
COL4A1	275.68	326.114	306.007	776.298	985.375	705.944	ITGAV	0.114278	0.0511936	0.125761	0.077399	0.157913	0.0817088	0.110076
CYR61	73.755	36.0912	155.59	393.378	338.302	193.098	ITGAV	0.114278	0.0511936	0.125761	0.077399	0.157913	0.0817088	0.110076
PDGFB	184.147	180.715	210.936	283.645	242.045	345.684	ITGAV	0.114278	0.0511936	0.125761	0.077399	0.157913	0.0817088	0.110076
THY1	7.92806	14.3589	4.75873	23.064	14.7657	25.5571	ITGAV	0.114278	0.0511936	0.125761	0.077399	0.157913	0.0817088	0.110076
TNC	46.0068	95.8551	67.8637	502.824	1025.37	532.345	ITGAV	0.114278	0.0511936	0.125761	0.077399	0.157913	0.0817088	0.110076
ADAM2	0	0	0	0.143255	0.0934536	0.189312	ITGB1	3.23543	1.98859	1.97204	1.7678	3.31788	2.0524	2.3246
ADAM9	22.583	39.8426	33.7249	64.1782	55.8852	60.7691	ITGB1	3.23543	1.98859	1.97204	1.7678	3.31788	2.0524	2.3246
COL1A1	103.425	85.2477	190.66	264.162	323.349	439.014	ITGB1	3.23543	1.98859	1.97204	1.7678	3.31788	2.0524	2.3246
COL4A1	275.68	326.114	306.007	776.298	985.375	705.944	ITGB1	3.23543	1.98859	1.97204	1.7678	3.31788	2.0524	2.3246
COL5A1	299.224	354.832	255.627	435.351	424.186	425.384	ITGB1	3.23543	1.98859	1.97204	1.7678	3.31788	2.0524	2.3246
COL5A2	70.1513	119.269	149.176	290.378	263.819	354.392	ITGB1	3.23543	1.98859	1.97204	1.7678	3.31788	2.0524	2.3246
HSPG2	60.0611	96.2432	55.7599	147.982	183.169	306.117	ITGB1	3.23543	1.98859	1.97204	1.7678	3.31788	2.0524	2.3246
JAML	1.32134	2.8459	0.310352	20.6287	17.5693	15.3343	ITGB1	3.23543	1.98859	1.97204	1.7678	3.31788	2.0524	2.3246
LAMA1	0	0.905514	1.75866	5.87345	4.95304	5.11142	ITGB1	3.23543	1.98859	1.97204	1.7678	3.31788	2.0524	2.3246
TGM2	57.5385	115	67.4499	267.6	675.669	678.115	ITGB1	3.23543	1.98859	1.97204	1.7678	3.31788	2.0524	2.3246
THBS1	6.00611	19.4039	15.3107	470.162	289.986	415.918	ITGB1	3.23543	1.98859	1.97204	1.7678	3.31788	2.0524	2.3246
THBS2	91.1727	59.3758	76.3466	332.638	202.047	333.946	ITGB1	3.23543	1.98859	1.97204	1.7678	3.31788	2.0524	2.3246
TNC	46.0068	95.8551	67.8637	502.824	1025.37	532.345	ITGB1	3.23543	1.98859	1.97204	1.7678	3.31788	2.0524	2.3246
LAMA1	0	0.905514	1.75866	5.87345	4.95304	5.11142	ITGB4	0.0445406	0.0151194	0.0283335	0.0114519	0.0356204	0.0594662	0.0627034
COL4A1	275.68	326.114	306.007	776.298	985.375	705.944	ITGB8	0.313566	0.0819629	0.298807	0.214953	0.339148	0.103035	0.184691
LAMA1	0	0.905514	1.75866	5.87345	4.95304	5.11142	ITGB8	0.313566	0.0819629	0.298807	0.214953	0.339148	0.103035	0.184691
GREM1	47.5684	95.7258	34.9663	545.944	284.005	344.737	KDR	0.00152711	0	0.0198211	0.00697644	0.114403	0.00928955	0.00865825
SEMA6D	42.1629	35.4444	47.3804	166.892	133.919	295.895	KDR	0.00152711	0	0.0198211	0.00697644	0.114403	0.00928955	0.00865825
VEGFA	12.1323	12.8066	14.5865	26.0724	21.1205	23.0961	KDR	0.00152711	0	0.0198211	0.00697644	0.114403	0.00928955	0.00865825
BMP1	23.6641	78.2623	39.8285	140.819	125.602	145.392	LAMA3	0.0114533	0.0156499	0.0223686	0.0100039	0.0110999	0.0338872	0.020846
LIF	0.120122	0.129359	0	64.7512	41.4934	25.9357	LIFR	12.6623	4.70265	5.66752	6.51494	6.08988	4.12652	8.01897
PDGFB	184.147	180.715	210.936	283.645	242.045	345.684	LRP1	0.154238	0.154907	0.149372	0.103725	0.0946009	0.175782	0.136326
THBS1	6.00611	19.4039	15.3107	470.162	289.986	415.918	LRP1	0.154238	0.154907	0.149372	0.103725	0.0946009	0.175782	0.136326
THBS1	6.00611	19.4039	15.3107	470.162	289.986	415.918	LRP5	0.00203614	0.000265252	0.00316888	0.000921416	0.015509	0.00314013	0.0226107
DKK2	2.76281	2.97526	4.44838	9.88458	14.2984	7.57248	LRP6	0.0811911	0.0692308	0.0795949	0.0901672	0.10922	0.0340181	0.0531076
BDNF	0	2.45782	6.00014	19.4827	49.8108	23.4747	NGFR	1.7549	14.9459	31.7727	27.3347	27.8235	27.5691	24.5775
THBS2	91.1727	59.3758	76.3466	332.638	202.047	333.946	NOTCH3	0.0101807	0.00981432	0.00795327	0.0225089	0.0304765	0.0253827	0.025313
THBS2	91.1727	59.3758	76.3466	332.638	202.047	333.946	NOTCH4	0.00814457	0.000795756	0.0090717	0.00737133	0.0768487	0.00830826	0.00645232
THY1	7.92806	14.3589	4.75873	23.064	14.7657	25.5571	NRN1	9.1237	3.58674	5.41823	7.62248	3.34081	0.739827	1.94182
NECTIN1	0	1.55231	4.13803	5.58694	11.4948	10.6015	PARD3	0.013744	0.0750663	0.0435566	0.0662103	0.0618812	0.0363732	0.036122
SEMA3F	0.600611	5.95052	3.41387	13.0362	27.0081	31.0472	PLXNA1	0.0916264	0.366844	0.0559215	0.0304067	0.110922	0.107746	0.098329
SEMA6D	42.1629	35.4444	47.3804	166.892	133.919	295.895	PLXNA1	0.0916264	0.366844	0.0559215	0.0304067	0.110922	0.107746	0.098329
HSPG2	60.0611	96.2432	55.7599	147.982	183.169	306.117	PTPRS	0.590481	2.53024	3.45365	3.83599	3.62798	5.12842	3.05653
TNC	46.0068	95.8551	67.8637	502.824	1025.37	532.345	PTPRZ1	0.26368	0.0941645	0.37368	0.299329	0.653736	0.573531	0.494568
NECTIN1	0	1.55231	4.13803	5.58694	11.4948	10.6015	PVR	0.370323	0.138727	0.316267	0.341845	0.222888	0.234594	0.228975
ARTN	6.84696	1.68167	6.31049	35.3839	44.3904	58.4974	RET	13.6834	1.28143	1.65217	3.13558	10.589	2.26344	7.70303
GDNF	4.68476	7.76155	2.06901	67.1865	69.8098	78.5645	RET	13.6834	1.28143	1.65217	3.13558	10.589	2.26344	7.70303
LAMA1	0	0.905514	1.75866	5.87345	4.95304	5.11142	RPSA	2.97658	3.54642	2.89095	3.43346	2.84104	2.6383	2.5672
THBS1	6.00611	19.4039	15.3107	470.162	289.986	415.918	SCARB1	0.0565029	0.1313	0.25233	0.118994	0.183284	0.163418	0.168422
VGF	3.2433	2.97526	3.31042	29.224	31.4939	24.4212	SCG3	27.1721	4.17507	3.0233	2.41293	3.62953	3.61062	3.0975
LAMA1	0	0.905514	1.75866	5.87345	4.95304	5.11142	SDC4	1.42886	0.274536	1.40425	1.39726	2.12759	0.575756	0.712458
TGM2	57.5385	115	67.4499	267.6	675.669	678.115	SDC4	1.42886	0.274536	1.40425	1.39726	2.12759	0.575756	0.712458
THBS1	6.00611	19.4039	15.3107	470.162	289.986	415.918	SDC4	1.42886	0.274536	1.40425	1.39726	2.12759	0.575756	0.712458
TNC	46.0068	95.8551	67.8637	502.824	1025.37	532.345	SDC4	1.42886	0.274536	1.40425	1.39726	2.12759	0.575756	0.712458
BDNF	0	2.45782	6.00014	19.4827	49.8108	23.4747	SORT1	0.0562484	0.403448	0.0528768	0.0335659	0.132619	0.266584	0.177411
INHBA	2.04208	4.52757	7.345	13.3227	24.4848	32.751	TGFBR3	0.10308	0.0270557	0.0754318	0.0475188	0.0837717	0.0518775	0.04842
RACK1	181.384	190.546	199.556	518.153	509.883	490.129	TRPM6	0.0356325	0.00503979	0.0134833	0.0105305	0.00982364	0.0150464	0.0280152
