## Supplementary Table 5 for "A pharmacological interactome platform for discovery of pain mechanisms and targets"

### Sheet: Sheet0
Sheet No.	content
Sheet1	Interactome where the ligand expression level is higher in RA-enriched macrophages vs OA-enriched macrophages
Sheet2	Interactome where the ligand expression level is higher in OA-enriched macrophages vs RA-enriched macrophages
Ligand categoreis	Full Category Name
CAM	Cell-Adhesion Molecule
Complement
Cytokine/Chemokine
ECM	Extra-Cellular Matrix
GF	Growth Factor
Enzyme
LBP	Lipid Binding Protein
IBP	Ion Binding Protein
Peptide
Secreted Enzyme
Ig	Immunoglobulin
Secreted Protein
Receptor categories	Full Category Name
CAM	Cell-Adhesion Molecule
Receptor Binding
Cytokine Receptor
ECM	Extra-Cellular Matrix
GF Receptor	Growth Factor Receptor
Tetraspanin
Lipoprotein receptor
Ion Channel
GPCR	G-Protein Coupled Receptor
RK	Receptor Kinase
PTP	Protein Tyrosine Phosphatase
Transporter
Enzyme
Miscellaneous

### Sheet: Sheet1
ligand_gname	ligand_type	mean_RA_RPM	receptor_gname	receptor_type	hDRG1	hDRG2	hDRG3
ADAM28	ECM	329.147	ITGA4	CAM	0.43	0.97	0.25
COL14A1	ECM	38.8922	CD44	CAM	76.32	118.94	77.59			Expression level of RA enriched macrophages are shown as averaged RPM, and expression level of human DRGs are shown as normalized TPM
COL1A1	ECM	110.852	CD36	CAM	4.57	17.76	5.38
COL1A1	ECM	110.852	CD44	CAM	76.32	118.94	77.59
COL1A1	ECM	110.852	CD93	CAM	7.37	6.45	2.87
COL1A1	ECM	110.852	DDR1	RK	19.1	22.5	19.27
COL1A1	ECM	110.852	DDR2	RK	0.46	2.06	0.51
COL1A1	ECM	110.852	FLT4	RK	1.27	2.15	0.79
COL1A1	ECM	110.852	ITGA1	CAM	2.09	2.46	1.65
COL1A1	ECM	110.852	ITGA11	CAM	0.26	0.37	0.6
COL1A1	ECM	110.852	ITGA2	CAM	0.57	1.93	0.6
COL1A1	ECM	110.852	ITGA5	CAM	21.02	10.97	7.63
COL1A1	ECM	110.852	ITGAV	CAM	11.62	20.99	8.63
COL1A1	ECM	110.852	ITGB1	CAM	60.98	145.82	62.54
COL1A1	ECM	110.852	TMPRSS6	Enzyme	0.94	1.36	1.11
COL3A1	ECM	236.843	DDR1	RK	19.1	22.5	19.27
COL3A1	ECM	236.843	DDR2	RK	0.46	2.06	0.51
COL3A1	ECM	236.843	ITGA2	CAM	0.57	1.93	0.6
COL3A1	ECM	236.843	ITGB1	CAM	60.98	145.82	62.54
COL3A1	ECM	236.843	MAG	CAM	3.17	4.57	6.6
CXCL9	Cytokine/Chemokine	191.622	CXCR3	GPCR	0.33	0.2	0.67
DCN	ECM	43.4884	EGFR	GF	3.25	5.12	1.96
DCN	ECM	43.4884	MET	RK	2.24	3.68	2.03
EREG	GF	240.083	EGFR	GF	3.25	5.12	1.96
EREG	GF	240.083	ERBB2	RK	24.88	39.4	20.54
EREG	GF	240.083	ERBB3	RK	35.54	54.24	44.12
FYN	Secreted Enzyme	32.5973	TRPC6	Ion Channel	0.13	0.16	0.12
HBEGF	GF	822.842	CD44	CAM	76.32	118.94	77.59
HBEGF	GF	822.842	CD82	Tetraspanin	23.94	64.37	35.82
HBEGF	GF	822.842	CD9	Tetraspanin	235.49	622.58	359.81
HBEGF	GF	822.842	EGFR	GF	3.25	5.12	1.96
HBEGF	GF	822.842	ERBB2	RK	24.88	39.4	20.54
HBEGF	GF	822.842	PRLR	Cytokine Receptor	0.15	0.2	0.17
HSP90AA1	Secreted Protein	12693.3	EGFR	GF	3.25	5.12	1.96
HSP90AA1	Secreted Protein	12693.3	FGFR3	RK	0.47	1.03	0.36
HSPA1A	Secreted Protein	5301.78	GRIN2D	Ion Channel	0.24	0.32	0.19
HSPA1A	Secreted Protein	5301.78	TLR4	RK	2.46	4.41	4.56
ICAM4	CAM	65.977	ITGA2B	CAM	0.89	1.2	3.81
ICAM4	CAM	65.977	ITGA4	CAM	0.43	0.97	0.25
ICAM4	CAM	65.977	ITGAL	CAM	1.09	1.33	2.24
ICAM4	CAM	65.977	ITGAM	CAM	4.23	6.38	6.2
ICAM4	CAM	65.977	ITGAV	CAM	11.62	20.99	8.63
ICAM4	CAM	65.977	ITGB1	CAM	60.98	145.82	62.54
ICAM4	CAM	65.977	ITGB2	CAM	138.9	36.17	58.86
ICAM4	CAM	65.977	ITGB3	CAM	0.63	0.9	0.93
IL10	Cytokine/Chemokine	80.4226	IL10RA	Cytokine Receptor	5.73	8.14	11.66
IL10	Cytokine/Chemokine	80.4226	IL10RB	Cytokine Receptor	19.22	10.93	14.61
IL1RN	Cytokine/Chemokine	321.776	IL1R1	Cytokine Receptor	4.56	5.33	2.78
IL1RN	Cytokine/Chemokine	321.776	IL1R2	Cytokine Receptor	18.19	1.61	1.98
IL1RN	Cytokine/Chemokine	321.776	IL1RL2	Cytokine Receptor	0.34	0.38	0.46
INHBA	GF	219.718	ACVR1	RK	5.59	11.05	8.01
INHBA	GF	219.718	ACVR1B	RK	7.49	18.9	8.93
INHBA	GF	219.718	ACVR2A	RK	2.97	6.75	3.9
INHBA	GF	219.718	ACVR2B	RK	1	0.71	0.75
INHBA	GF	219.718	BAMBI	Receptor Binding	7.1	10.51	5.94
INHBA	GF	219.718	ENG	CAM	62.91	46.31	50.13
INHBA	GF	219.718	TGFBR3	RK	5.4	6.62	2.68
OSM	GF	62.8572	IL6ST	Receptor Binding	24.49	49.2	20.24
OSM	GF	62.8572	LIFR	Receptor Binding	8.7	29.51	10.94
OSM	GF	62.8572	OSMR	Cytokine Receptor	32	60.15	34.88
SERPINA1	Secreted Protein	439.57	LRP1	Lipoprotein Receptor	55.09	38.09	37.73
TGFB1	GF	31.2557	ACVRL1	RK	19.38	10.22	16.68
TGFB1	GF	31.2557	CAV1	Receptor Binding	27.38	73.01	37.74
TGFB1	GF	31.2557	CD109	Receptor Binding	0.42	0.92	0.28
TGFB1	GF	31.2557	CXCR4	GPCR	5.85	6.35	15.79
TGFB1	GF	31.2557	ENG	CAM	62.91	46.31	50.13
TGFB1	GF	31.2557	ITGAV	CAM	11.62	20.99	8.63
TGFB1	GF	31.2557	ITGB6	CAM	0.9	0.84	0.76
TGFB1	GF	31.2557	ITGB8	CAM	0.86	2.4	0.76
TGFB1	GF	31.2557	SDC2	CAM	19.28	38.99	11.2
TGFB1	GF	31.2557	TGFBR1	RK	20.22	38.3	13.1
TGFB1	GF	31.2557	TGFBR2	RK	39.81	58.1	27.59
TGFB1	GF	31.2557	TGFBR3	RK	5.4	6.62	2.68
THBS1	CAM	192.127	CD36	CAM	4.57	17.76	5.38
THBS1	CAM	192.127	CD47	CAM	71.51	86.39	91.38
THBS1	CAM	192.127	ITGA2B	CAM	0.89	1.2	3.81
THBS1	CAM	192.127	ITGA3	CAM	51.43	65.49	61.85
THBS1	CAM	192.127	ITGA4	CAM	0.43	0.97	0.25
THBS1	CAM	192.127	ITGA6	CAM	15.4	29.73	12.67
THBS1	CAM	192.127	ITGB1	CAM	60.98	145.82	62.54
THBS1	CAM	192.127	ITGB3	CAM	0.63	0.9	0.93
THBS1	CAM	192.127	LRP1	Lipoprotein Receptor	55.09	38.09	37.73
THBS1	CAM	192.127	LRP5	Lipoprotein Receptor	6.17	7.07	10.81
THBS1	CAM	192.127	SCARB1	CAM	24.88	18.47	21.08
THBS1	CAM	192.127	SDC1	CAM	1.7	1.91	8.2
THBS1	CAM	192.127	SDC4	CAM	26.55	26.4	15.89
THBS1	CAM	192.127	TNFRSF11B	Cytokine Receptor	0.28	0.36	0.14
TNFSF10	Cytokine/Chemokine	76.355	TNFRSF10A	Cytokine Receptor	0.72	0.52	0.47
TNFSF10	Cytokine/Chemokine	76.355	TNFRSF10B	Cytokine Receptor	5.73	6.21	6.11
TNFSF10	Cytokine/Chemokine	76.355	TNFRSF10C	Cytokine Receptor	1.99	0.81	1.89
TNFSF10	Cytokine/Chemokine	76.355	TNFRSF10D	Cytokine Receptor	2.14	1.31	0.8
TNFSF10	Cytokine/Chemokine	76.355	TNFRSF11B	Cytokine Receptor	0.28	0.36	0.14

### Sheet: Sheet2
ligand_gname	mean_OA_RPM	receptor_gname	hDRG1	hDRG2	hDRG3
CCL28	15.6348	CCR10	7.28	6.92	7.97			Expression level of OA enriched macrophages are shown as average RPM, and expression level of human DRGs are shown as normalized TPM
LPL	94.7723	CD44	76.32	118.94	77.59
LPL	94.7723	GPIHBP1	6.63	17.58	11.39
LPL	94.7723	LRP1	55.09	38.09	37.73
LPL	94.7723	SDC1	1.7	1.91	8.2
LPL	94.7723	VLDLR	1.47	3.59	4.34
MFI2	21.5787	TFRC	15.37	22.93	9.76
RBP4	122.654	STRA6	2.27	0.35	1.88
SPP1	881.789	CD44	76.32	118.94	77.59
SPP1	881.789	ITGA4	0.43	0.97	0.25
SPP1	881.789	ITGA5	21.02	10.97	7.63
SPP1	881.789	ITGA9	1.87	1.76	1.57
SPP1	881.789	ITGAV	11.62	20.99	8.63
SPP1	881.789	ITGB1	60.98	145.82	62.54
SPP1	881.789	S1PR1	4.04	13.06	3.65
