## Supplementary Table 6 for "A pharmacological interactome platform for discovery of pain mechanisms and targets"

### Sheet: Sheet1
cell_ontology_class	tissue	number of cells	selected?	final label
astrocyte	Brain_Non-Myeloid	432	yes	astrocyte.Brain_Non-myeloid
basal cell	Mammary_Gland	1340	no
basal cell of epidermis	Skin	562	yes	basal_cell_of_epidermis.Skin
basal cell of epidermis	Tongue	1086	yes	basal_cell_of_epidermis.Tongue
basophil	Marrow	25	no
B cell	Fat	519	yes	B_cell
B cell	Limb_Muscle	71	yes
B cell	Liver	41	yes
B cell	Lung	57	yes
B cell	Marrow	44	yes
B cell	Spleen	1297	yes
Bergmann glial cell	Brain_Non-Myeloid	40	no
bladder cell	Bladder	695	yes	bladder_cell.Bladder
bladder urothelial cell	Bladder	683	yes	bladder_urothelial_cell.Bladder
blood cell	Trachea	206	no
brain pericyte	Brain_Non-Myeloid	156	no
Brush cell of epithelium proper of large intestine	Large_Intestine	63	yes	Brush_cell_of_epithelium_proper_of_large_intestine.Large_Intestine
cardiac muscle cell	Heart	133	yes	cardiac_muscle_cell.Heart
ciliated columnar cell of tracheobronchial tree	Lung	25	yes	ciliated_columnar_cell_of_tracheobronchial_tree.Lung
classical monocyte	Lung	90	yes	classical_monocyte.Lung
common lymphoid progenitor	Marrow	156	no
DN1 thymic pro-T cell	Thymus	32	no
endocardial cell	Heart	165	no
endothelial cell	Aorta	188	yes	endothelial_cell
endothelial cell	Brain_Non-Myeloid	715	yes
endothelial cell	Diaphragm	78	yes
endothelial cell	Fat	668	yes
endothelial cell	Heart	1177	yes
endothelial cell	Kidney	126	yes
endothelial cell	Limb_Muscle	141	yes
endothelial cell	Mammary_Gland	47	yes
endothelial cell of hepatic sinusoid	Liver	182	yes
endothelial cell	Pancreas	66	yes
endothelial cell	Trachea	113	yes
enterocyte of epithelium of large intestine	Large_Intestine	964	yes	enterocyte_of_epithelium_of_large_intestine.Large_Intestine
enteroendocrine cell	Large_Intestine	59	yes	enteroendocrine_cell.Large_Intestine
epidermal cell	Skin	276	yes	epidermal_cell.Skin
epithelial cell of large intestine	Large_Intestine	2019	yes	epithelial_cell
epithelial cell of lung	Lung	113	yes
epithelial cell of proximal tubule	Kidney	219	yes
epithelial cell	Trachea	201	yes
erythrocyte	Aorta	91	no
fibroblast	Aorta	70	yes	fibroblast
fibroblast	Heart	2119	yes
granulocyte	Marrow	761	no
granulocyte monocyte progenitor cell	Marrow	134	no
granulocytopoietic cell	Marrow	221	no
hematopoietic precursor cell	Marrow	265	no
hepatocyte	Liver	391	no
immature B cell	Marrow	344	no
immature natural killer cell	Marrow	36	no
immature NK T cell	Marrow	37	no
immature T cell	Marrow	60	no
immature T cell	Thymus	1277	no
keratinocyte stem cell	Skin	1404	no
keratinocyte	Tongue	330	yes	keratinocyte.Tongue
kidney collecting duct epithelial cell	Kidney	121	no
Kupffer cell	Liver	61	no
large intestine goblet cell	Large_Intestine	833	yes	large_intestine_goblet_cell
late pro-B cell	Marrow	306	no
leukocyte	Heart	523	no
leukocyte	Kidney	16	no
leukocyte	Lung	35	yes	leukocyte
leukocyte	Pancreas	54	yes
leukocyte	Skin	15	yes
leukocyte	Thymus	40	no
luminal epithelial cell of mammary gland	Mammary_Gland	578	no
lung endothelial cell	Lung	693	yes	lung_endothelial_cell.Lung
lymphocyte	Diaphragm	81	no
macrophage	Brain_Myeloid	61	yes	macrophage.Brain_Myeloid
macrophage	Diaphragm	31	no
macrophage	Kidney	37	no
macrophage	Limb_Muscle	45	yes	macrophage.Limb_Muscle
macrophage	Marrow	173	no
macrophage	Spleen	48	yes	macrophage.Spleen
mature natural killer cell	Marrow	49	yes	mature_natural_killer_cell.Marrow
megakaryocyte-erythroid progenitor cell	Marrow	55	no
mesenchymal cell	Trachea	830	no
mesenchymal stem cell	Diaphragm	241	no
mesenchymal stem cell	Limb_Muscle	258	no
mesenchymal stem cell of adipose	Fat	2107	no
microglial cell	Brain_Myeloid	4394	yes	microglial_cell.Brain_Myeloid
monocyte	Lung	65	yes	monocyte.Lung
monocyte	Marrow	266	no
myeloid cell	Fat	1123	no
myeloid cell	Lung	85	no
myofibroblast cell	Heart	178	no
naive B cell	Marrow	692	no
natural killer cell	Fat	95	yes	natural_killer_cell
natural killer cell	Liver	39	yes
natural killer cell	Lung	37	yes
neuron	Brain_Non-Myeloid	281	no
oligodendrocyte	Brain_Non-Myeloid	1574	no
oligodendrocyte precursor cell	Brain_Non-Myeloid	203	no
pancreatic A cell	Pancreas	390	yes	pancreatic_A_cell.Pancreas
pancreatic acinar cell	Pancreas	182	yes	pancreatic_acinar_cell.Pancreas
pancreatic D cell	Pancreas	140	yes	pancreatic_D_cell.Pancreas
pancreatic ductal cell	Pancreas	161	yes	pancreatic_ductal_cell.Pancreas
pancreatic PP cell	Pancreas	73	yes	pancreatic_PP_cell.Pancreas
pancreatic stellate cell	Pancreas	49	yes	pancreatic_stellate_cell.Pancreas
precursor B cell	Marrow	517	no
pre-natural killer cell	Marrow	22	no
professional antigen presenting cell	Aorta	59	no
regulatory T cell	Marrow	27	yes	regulatory_T_cell.Marrow
skeletal muscle satellite cell	Limb_Muscle	540	yes	skeletal_muscle_satellite_cell.Limb_Muscle
skeletal muscle satellite stem cell	Diaphragm	439	no
Slamf1-negative multipotent progenitor cell	Marrow	713	no
Slamf1-positive multipotent progenitor cell	Marrow	134	no
smooth muscle cell	Heart	42	yes	smooth_muscle_cell.Heart
stem cell of epidermis	Skin	53	yes	stem_cell_of_epidermis.Skin
stromal cell	Lung	423	no
stromal cell	Mammary_Gland	440	no
T cell	Fat	353	yes	T_cell.Fat
T cell	Limb_Muscle	35	yes	T_cell.Limb_Muscle
T cell	Lung	53	yes	T_cell.Lung
T cell	Spleen	352	yes	T_cell.Spleen
type B pancreatic cell	Pancreas	449	yes	type_B_pancreatic_cell.Pancreas
