## Supplementary Table 8 for "A pharmacological interactome platform for discovery of pain mechanisms and targets"

### Sheet: Sheet1
	Padj.th	Lfc.th	Low.th	Q1.th	Q2.th	q.diff.th	De.score.th	Min.cells
Round 1	0.05	1	1	0.1	0.9	0.1	150	20
Round 2	0.05	1	1	0.1	0.9	0.1	100	20
Round 3	0.05	2	1	0.1	0.9	0.1	40	10
Round 4	0.05	1	1	0.1	0.9	0.1	40	10
